# SENgEAR: an interactive visualization platform for comparative analysis of senescence signatures and cellular communication

**DOI:** 10.64898/2026.10.31.763339

**Authors:** Sushma Nagaraj, Ricky S. Adkins, Alexandra N. Rindone, Arun Das, Daniel Lesperance, Joshua Orvis, Kavita Krishnan, Benjamin D. Cosgrove, Nathan Basisty, Darren J. Baker, Owen R. White, Anup A. Mahurkar, Jennifer H. Elisseeff, Elana J. Fertig

**Affiliations:** Institute for Genome Sciences, University of Maryland School of Medicine, Baltimore, MD, USA; Translational Therapeutics & Regenerative Engineering Center, Department of Chemical and Biomolecular Engineering and Biomedical Engineering, Johns Hopkins University, Baltimore, MD, USA; Department of Epidemiology, University of Maryland School of Medicine, Baltimore, MD, USA; Department of Medicine, University of Maryland School of Medicine, Baltimore, MD, USA; Greenebaum Comprehensive Cancer Center, University of Maryland School of Medicine, Baltimore, MD, USA; Genetics, Genomics and Development Graduate Program, Cornell University, Ithaca, NY, USA; Meinig School of Biomedical Engineering, Cornell University, Ithaca, NY, USA; Translational Gerontology Branch, National Institute on Aging, NIH, Baltimore, Maryland, USA; Robert and Arlene Kogod Center on Aging, Mayo Clinic, Rochester, MN, USA; Department of Biochemistry and Molecular Biology, Mayo Clinic, Rochester, MN, USA; Department of Pediatrics, Mayo Clinic, Rochester, MN, USA; Paul F. Glenn Center for the Biology of Aging Research, Mayo Clinic, Rochester, MN, USA

## Abstract

Single-cell and spatial transcriptomic datasets provide tremendous potential to identify the cellular states and communication networks associated with senescence. Annotating senescent cells in these datasets is hindered by the lack of universal markers for senescent cells and their context-dependent variability. To overcome this, several groups have developed gene signatures to annotate cells with distinct senotypes. However, comparing these signatures and their biological contexts to determine the specificity of senescence signatures remains complicated by the separate data platforms for signatures and datasets. We present SENgEAR, a no-code web platform for senescent cell annotation, visualization of cell-cell communication networks, and comparison of senescence signatures across studies, tissues, species, and data modalities. SENgEAR provides a unified framework to explore contextual signature specificity, cellular communication pathways, and senotype heterogeneity. We demonstrate the use of SENgEAR for applications spanning aging, fibrosis, and wound healing and its ability to interrelate these states.
