## Supplementary File 1 for "SENgEAR: an interactive visualization platform for comparative analysis of senescence signatures and cellular communication"

### Sheet: SuppTable3
ANALYSIS LINKS
Dataset	Signature	Projection method	z-score normalization	Analysis link
Weng B et al., Cell Metabolism, 2024	SenSig	ProjectR	Yes	https://senescence.umgear.org/p?p=p&l=4e9aa110&c=e18dfcba&multi=0&ptrns=z_statistic&algo=nmf&zscore=1&minclip=0
	SenMayo	PCA	No	https://senescence.umgear.org/p?p=p&l=4e9aa110&c=086b35a0&multi=0&ptrns=unweighted&algo=pca&zscore=0
	SenCat	ProjectR	Yes	https://senescence.umgear.org/projection.html?projection_algorithm=nmf&zscore=1&minclip=0&multipattern_plots=0&projection_source=5a8f5b49&layout_id=4e9aa110&projection_patterns=coef
Habermann AC et al., Science Advances, 2020;Franzen L et al., Nature Genetics, 2024	SenSig	ProjectR	Yes	https://senescence.umgear.org/projection.html?projection_algorithm=nmf&zscore=1&minclip=0&multipattern_plots=0&projection_source=e18dfcba&layout_id=521f9c44&projection_patterns=z_statistic
	SenMayo	PCA	No	https://senescence.umgear.org/projection.html?projection_algorithm=pca&zscore=0&multipattern_plots=0&projection_source=086b35a0&layout_id=521f9c44&projection_patterns=unweighted
	SenCat	ProjectR	Yes	https://senescence.umgear.org/projection.html?projection_algorithm=nmf&zscore=1&minclip=0&multipattern_plots=0&projection_source=5a8f5b49&layout_id=521f9c44&projection_patterns=coef
	cogaps_k12_senescence_fibrosis	ProjectR	No	https://senescence.umgear.org/projection.html?projection_algorithm=nmf&zscore=0&minclip=0&multipattern_plots=1&projection_source=b55ad1ad&layout_id=fa8c9f03&projection_patterns=Cell+Cycle+Arrest%2CImmune+Signaling%2CFibrocartilage%2CFibrosis+-+Myofib.%2CC
Ruta A et al.,Nature Communications, 2026	SenSig	ProjectR	Yes	https://senescence.umgear.org/p?p=p&l=73f74914&c=e18dfcba&multi=0&ptrns=z_statistic&algo=nmf&zscore=1&minclip=0
	SenMayo	PCA	No	https://senescence.umgear.org/p?p=p&l=73f74914&c=086b35a0&multi=0&ptrns=unweighted&algo=pca&zscore=0
	SenCat	ProjectR	Yes	https://senescence.umgear.org/projection.html?projection_algorithm=nmf&zscore=1&minclip=0&multipattern_plots=0&projection_source=5a8f5b49&layout_id=62ec9ff8&projection_patterns=coef
Walter L et al., Nature Aging, 2024	SenSig	ProjectR	Yes	https://senescence.umgear.org/p?p=p&l=6ca6379a&c=e18dfcba&multi=0&ptrns=z_statistic&algo=nmf&zscore=1&minclip=0
Figure 1 and Cdkn2a expression	N/A	N/A	N/A	https://senescence.umgear.org/p?l=e1309257&g=CDKN2A%2CCDKN1A&gsem=1&multi=0
